# *De novo* assembly of the selfish *t* supergene reveals a deleterious evolutionary trajectory

**DOI:** 10.1101/2024.09.15.613113

**Authors:** Jan-Niklas Runge, Kristian Ullrich, Anna K. Lindholm

## Abstract

Supergenes are linked clusters of DNA that are transmitted together due to rare or absent recombination. They undergo co-adaptation, allowing evolution to work on several genes to refine complex phenotypes, giving supergenes a competitive edge. Yet, due to their lack of recombination, supergenes are susceptible to deterioration as they cannot efficiently purge deleterious DNA. Few examples outside of sex chromosomes have been available for study. Here, we present the first assembly of the *t* haplotype, a 33.4 Mb supergene in house mice that ‘selfishly’ transmits itself at non-Mendelian frequencies. We characterize the four large non-overlapping inversions that make up the *t* haplotype. We compare in a *t*/*t* individual two different *t* variants with different recessive lethal phenotypes (age at death). Despite that difference, they differ much less from each other than the rest of the chromosome. However, the differences that they have were much more likely to be deleterious than the differences between the two variants of the rest of the chromosome. We interpret this marked difference as evidence of the accumulation of deleterious variants, a hallmark of deterioration. The *t* region of chromosome 17 is more distant to the reference than the rest of the chromosome, and has a higher fraction of impactful differences here as well. Thus, we conclude that the *t* appears as a quickly spreading and deteriorating selfish supergene, a rare example of Muller’s ratchet outside of sex chromosomes. Furthermore, we aim for our assembly to provide a resource for comparative work on the *t* haplotype, such as its evolutionary history.

---

Complex, adaptive phenotypes often require multiple genes to function, but their evolution is constrained by recombination, which breaks up linkage of alleles. Inversions can ensure that such combinations of alleles remain together and are inherited as a unit, called a supergene. Phenotypes such as social organization and mating types, but also sexual differentiation and selfish transmission are built on this mechanism, but the reduction in recombination necessary for joint transmission can also decrease the supergene’s fitness.

The reduced recombination of supergenes is expected to result in their deterioration through accumulation of deleterious mutations and expansion of repetitive elements. This is because selection can no longer work on deleterious content within the supergene, but instead works on the supergene as a whole. When coupled with low or intermediate frequencies of supergenes, processes such as Muller’s ratchet and background selection (Charlesworth and Charlesworth 2000) are expected to lead to deterioration. In the process of deterioration, supergenes can accumulate repetitive DNA, which can increase the size of the supergene as in *Sb* in fire ants *Solenopsis invicta* (Stolle et al. 2019), but can ultimately also lead to its shortening, like in the mammalian *Y*, accompanied by gene loss (Graves 2006). Patterns can also be more complicated, such as in *Papilio* butterflies where the mimicry supergene locus has increased repetitive elements, both in inverted and non-inverted species (Komata et al. 2022). In addition to an increase in repetitive DNA, supergene deterioration can also lead to relative increases in non-synonymous mutations, evidence of less efficient purifying selection (Svedberg et al. 2018). However, both young and old supergenes can be found to be unassociated with an increase in repetitive elements or a great accumulation of deleterious mutations (Hill et al. 2022; Stenløkk et al. 2022). While young supergenes may still degenerate, it is unclear how degeneration is averted in cases of old supergenes.

The *t* haplotype is an autosomal male meiotic driver in house mice that is an old supergene, approximately 1-3 million years old (Morita et al. 1992; Hammer and Silver 1993). It is about 35 megabases (Kelemen and Vicoso 2018), a third of chromosome 17, in size, and is linked by four non-overlapping inversions (Herrmann et al. 1986; Hammer et al. 1989; Howard et al. 1990; Sugimoto 2014). The *t* is widespread in nature, but overall low in frequency, due to natural selection from deleterious, recessive alleles and sexual selection from poor sperm competitive ability (Dunn and Gluecksohn-Schoenheimer 1943; Sutter and Lindholm 2015; Manser et al. 2020). It is so far not known to what extent variants of the *t* differ from one another (Ardlie and Silver 1998; Manser et al. 2011; Sugimoto 2014). Furthermore, the actual content of the *t* and the breakpoints of the inversions have so far mostly been studied by comparison to the reference house mouse genome and pre-NGS mapping methods, except for recent short-read-based genomics and transcriptomics work (Kelemen and Vicoso 2018; Lindholm et al. 2019; Kelemen et al. 2022), despite considerable differences between *t* and other variants of chromosome 17. Here, we provide the first de novo assembly of the *t* haplotype, and analyze its contents.
