## Supplementary material for "*De novo* assembly of the selfish *t* supergene reveals a deleterious evolutionary trajectory": SI Tables 3-4

### Sheet: Tbl 2 SNPs
Gene	MM10_Reference_Chr17_Position	MM10_Base	Assembly_Position	Assembly_Base	Heterozygous_Base	Annotation_Impact	Annotation_Description	SnpEff_Amino_Acid_Change	Completeness_Of_Gene_Sequence
mm10_gene-Fpr2	17893096	C	11361714	C	G	MODERATE	missense_variant	p.Val67Leu	0.943182
mm10_gene-Vmn2r113	22958337	T	32986066	T	C	MODERATE	missense_variant	p.Tyr148His	0.978997
mm10_gene-Tedc2	24218191	A	31874519	G	A	MODERATE	missense_variant	p.Arg23Gln	1
mm10_gene-Kctd20-2	28961585	G	27015411	C	T	MODERATE	missense_variant	p.Ala57Thr	1
mm10_gene-Cdkn1a-2	29098514	C	26879556	T	G	MODERATE	missense_variant	p.Ile36Leu	1
mm10_gene-Fgd2	29363762	G	26620475	C	A	MODERATE	missense_variant	p.Ser18Ile	1
mm10_gene-Fgd2	29367287	A	26616941	C	T	MODERATE	missense_variant	p.Gly6Ser	1
mm10_gene-Rnf8	29626856	G	26355034	T	C	MODERATE	missense_variant	p.Asn117Ser	1.02249
mm10_gene-Cmtr1	29686045	A	26304605	A	T	MODERATE	missense_variant	p.Phe65Tyr	0.997613
mm10_gene-Dnah8	30721072	T	25186869	A	T	MODERATE	missense_variant	p.Tyr25Asn	0.986014

### Sheet: Tbl 3 SVs
Gene	MM10_Reference_Chr17_Position	MM10_Base	Assembly_Base	Assembly_Position	Heterozygous_Base	Annotation_Impact	Annotation_Description	SnpEff_Amino_Acid_Change	Completeness_Of_Gene_Sequence
mm10_gene-Bnip1	26789762	G	CAATCTCCTTATCACCTATTGGTTCAAGTTGCTGAGAGAGAGGCTGTATCAATCTGTATGTTTGGCATACCAGGGAAGTGATGAAGAACATTAGATTAATTTAATTTATCTTCAGTAACTTGACATACTGGGGGAAGACTATCTTTTGGAGTGGAAAACAAGCACAGAAGGAAACATCTTCATGGTGGTATCATCTCAATGTTTAGAAAAACATAATAATCCCATTATACTCAGATATAATCTCTCTTTCTCTCTCTCTCTCTTTCTCTTTCCCTCTCCCTCTCCCTCTCCCTCCCTCCCTCCCTCCCTTCCTTCTGCTTTCTTTACCATTGTGAACATTGGACAGCCAAGGCCAATATCAAGTGTTTTTTTCCCCCAGGGTTTGGTAGTGTTAATGTT…	29234161	N	HIGH & MODERATE	bidirectional_gene_fusion & frameshift_variant&splice_region_variant & conservative_inframe_deletion&splice_region_variant	p.Arg6fs & p.Lys7del	0.973799
